# CRY1-CBS binding regulates circadian clock function and metabolism

**DOI:** 10.1101/2020.01.09.898866

**Authors:** Sibel Cal-Kayitmazbatir, Eylem Kulkoyluoglu-Cotul, Jacqueline Growe, Christopher P. Selby, Seth D. Rhoades, Dania Malik, Hasimcan Oner, Hande Asimgil, Lauren J. Francey, Aziz Sancar, Warren D. Kruger, John B. Hogenesch, Aalim Weljie, Ron C. Anafi, Ibrahim Halil Kavakli

**Author notes:** Correspondence to. &.

## Abstract

Circadian disruption influences metabolic health. Metabolism modulates circadian function. However, the mechanisms coupling circadian rhythms and metabolism remain poorly understood. Here we report that Cystathionine β-synthase (CBS), a central enzyme in one-carbon metabolism, functionally interacts with the core circadian protein Cryptochrome1 (CRY1). In cells, CBS augments CRY1 mediated repression of the CLOCK/BMAL1 complex and shortens circadian period. Notably, we find that mutant CBS-I278T protein, the most common cause of homocystinuria, does not bind CRY1 or regulate its repressor activity. Transgenic *Cbs*^Zn/Zn^ mice, while maintaining circadian locomotor activity period, exhibit reduced circadian power and increased expression of E-BOX outputs. CBS function is reciprocally influenced by CRY1 binding. CRY1 modulates enzymatic activity of the CBS. Liver extracts from *Cry*1^−/−^ mice show reduced CBS activity that normalizes after the addition of exogenous wild type (WT) CRY1. Metabolomic analysis of WT, *Cbs*^Zn/Zn^, *Cry*1^−/−^, and *Cry2*^−/−^ samples highlights the metabolic importance of endogenous CRY1. We observed temporal variation in one-carbon and transsulfuration pathways attributable to CRY1 induced CBS activation. CBS-CRY1 binding provides a post-translational switch to modulate cellular circadian physiology and metabolic control.
