## Supplementary material for "CRY1-CBS binding regulates circadian clock function and metabolism": File S5

	p_Genotypes	p_Times	p_Gen*Time	fdr_Genotype	fdr_Time	fdr_TimeXGenotype
SAH	0.002021609	0.000195463	0.000754344	0.357824826	0.011532326	0.082596374
Lysine	0.941386542	0.025214498	0.001253116	0.971688575	0.148765538	0.082596374
Decanoylcarnitine	0.338620927	0.067149709	0.001407893	0.966048614	0.253909464	0.082596374
5-hydroxyindoleacetate	0.639977953	0.881975444	0.002718187	0.966048614	0.91829208	0.098745748
Ornithine	0.285606979	0.331074572	0.002805277	0.966048614	0.537616507	0.098745748
Acetylornithine	0.474777533	0.326124746	0.003449843	0.966048614	0.534905032	0.101195397
B-Alanine	0.733525144	0.014901179	0.005560762	0.966048614	0.109896197	0.139813443
Citrulline	0.67368924	0.747529427	0.007057877	0.966048614	0.876243103	0.155273284
Decenoylcarnitine	0.73248452	0.802570689	0.008815841	0.966048614	0.882086546	0.172398662
Phosphocholine	0.091858235	0.050401239	0.009945339	0.834424378	0.207465565	0.175037961
LPC 26:0	0.219983945	0.038748041	0.012160691	0.966048614	0.180787215	0.194571061
Proline	0.305549633	0.999948291	0.013485494	0.966048614	0.999948291	0.197787238
2-aminoadipate	0.898468944	0.472698249	0.016289692	0.966048614	0.648585969	0.220537369
UDP-glucose	0.369525683	0.0062418	0.017872761	0.966048614	0.073697628	0.223150037
Acetylcholine	0.453268204	0.232404095	0.019551782	0.966048614	0.442317471	0.223150037
Ascorbate/2-isopropylmalic acid	0.240171195	0.185233129	0.020286367	0.966048614	0.399610021	0.223150037
Cystathionine	0.371896548	0.511930724	0.032125494	0.966048614	0.676207001	0.329431597
Decadienoylcarnitine	0.415315822	0.179555703	0.033691868	0.966048614	0.399610021	0.329431597
Homocysteine	0.997539803	0.355511399	0.035878764	0.997539803	0.554864906	0.330886168
M-4-Pyr	0.693034862	0.838132043	0.038137489	0.966048614	0.888920341	0.330886168
Xanthosine	0.78162648	0.817674253	0.041083599	0.966048614	0.887903943	0.330886168
N6-Acetyllysine	0.255454284	0.686878374	0.041360771	0.966048614	0.832722413	0.330886168
Ribulose-5-Phosphate	0.777470298	0.103026893	0.046516884	0.966048614	0.298138876	0.344104728
Creatinine	0.926161437	0.262389015	0.047954525	0.966048614	0.460721109	0.344104728
Valine	0.265720042	0.001137585	0.049126328	0.966048614	0.028764643	0.344104728
3-Methyl-Histidine	0.810750245	0.003488621	0.052413326	0.966048614	0.051457162	0.344104728
Octanoylcarnitine	0.04658299	0.006799627	0.052788794	0.834424378	0.073697628	0.344104728
Glutathione Reduced	0.114794909	0.124008642	0.055967222	0.834424378	0.32760492	0.34829405
Acetyl-amino sugars	0.036263503	0.000387997	0.059365853	0.834424378	0.0137351	0.34829405
Acetylcarnitine	0.678706931	0.018643007	0.059368304	0.966048614	0.121591139	0.34829405
Hexanoylcarnitine	0.077825861	0.001713379	0.064896981	0.834424378	0.033246202	0.364355253
Hydroxytetradecenoylcarnitine	0.91591128	0.222918002	0.06624641	0.966048614	0.433587762	0.364355253
Disaccharide	0.515211037	0.258901876	0.068732719	0.966048614	0.460721109	0.366574503
Asparagine	0.532395987	0.014095018	0.079728703	0.966048614	0.108470356	0.412713285
Kynurenine	0.465375138	0.274208837	0.086460695	0.966048614	0.475832981	0.43477378
Ureidopropionate	0.477635739	0.039031031	0.097149502	0.966048614	0.180787215	0.474953122
Butylcarnitine	0.420005726	0.001878316	0.100406534	0.966048614	0.033246202	0.477609461
Creatine	0.609199746	0.027467179	0.109796999	0.966048614	0.156828734	0.50853347
Leucine/Isoleucine	0.567012626	0.047199387	0.12681654	0.966048614	0.198911704	0.572300283
Betaine	0.851161522	0.807333449	0.137830032	0.966048614	0.882086546	0.606452139
SAM	0.710299176	0.074348083	0.147636072	0.966048614	0.263192213	0.633754844
Trans-4-hydroxyproline	0.623910526	0.040447782	0.151403773	0.966048614	0.180787215	0.634453906
M-2-Pyr	0.317564941	0.845285699	0.158874631	0.966048614	0.888920341	0.646558656
Dimethylglycine/2-aminobutyrate	0.168809821	0.002266135	0.161639664	0.911445959	0.036464165	0.646558656
Dimethylarginine	0.018866358	0.057573924	0.165442547	0.834424378	0.226457433	0.647064182
Threonine	0.089399255	1.06E-05	0.169172052	0.834424378	0.001874657	0.647266982
Phenylacetylglycine	0.927843302	0.098526602	0.17492379	0.966048614	0.291754306	0.648407482
Aminosugar phosphates	0.989060962	0.192242872	0.181261712	0.994680627	0.405083194	0.648407482
Xanthine	0.563842979	0.773103635	0.185066652	0.966048614	0.881190624	0.648407482
Carbamoyl phosphates	0.424247812	0.021899838	0.18934009	0.966048614	0.133664529	0.648407482
1-Methyl-Histidine	0.377886657	0.000385731	0.190110727	0.966048614	0.0137351	0.648407482
Aminolevulinic Acid	0.778120936	0.004169267	0.191574938	0.966048614	0.056766169	0.648407482
Methionine Sulfoxide	0.907530901	0.804765911	0.197748412	0.966048614	0.882086546	0.656673971
16:1-Carnitine	0.723318059	0.796119108	0.202332077	0.966048614	0.882086546	0.659452697
Amino sugars	0.107342601	0.334779005	0.209676286	0.834424378	0.538689853	0.670964116
Cytosine	0.504752738	0.165194894	0.219119598	0.966048614	0.392864492	0.688661594
Thymine	0.143045712	0.385173285	0.231239444	0.850847701	0.582698046	0.697182258
Taurine	0.702302353	0.727009076	0.232417612	0.966048614	0.863628231	0.697182258
FAD	0.605322751	0.035988	0.241432735	0.966048614	0.180787215	0.697182258
Acetyl-CoA	0.596675734	0.010257399	0.251743402	0.966048614	0.092847916	0.697182258
Octenoylcarnitine	0.64925138	0.456933485	0.253191782	0.966048614	0.648585969	0.697182258
Propylene Glycol	0.303618253	0.20963479	0.25582678	0.966048614	0.421651793	0.697182258
3-hydroxyisovalerylcarnitine	0.06841547	0.199988492	0.259061072	0.834424378	0.413363199	0.697182258
Methylguanosines	0.904209237	0.894269286	0.260704589	0.966048614	0.925647156	0.697182258
AMP	0.460856238	0.829665452	0.261029221	0.966048614	0.888920341	0.697182258
DHAP/G-3-P	0.043280726	0.007065037	0.26548097	0.834424378	0.073697628	0.697182258
Purine	0.336557759	0.279578307	0.267372022	0.966048614	0.479446509	0.697182258
Kynurenic Acid	0.134166207	0.018322136	0.269365872	0.848122095	0.121591139	0.697182258
5-Methylthioadenosine	0.730442284	0.011610028	0.274551046	0.966048614	0.093407954	0.700304116
dUMP	0.407471693	0.753489924	0.278755466	0.966048614	0.877379745	0.700870885
Aminobenzoates/Trigonelline	0.692166172	0.178498526	0.289096742	0.966048614	0.399610021	0.716634178
Deoxyguanosine	0.525083313	0.657152333	0.300181163	0.966048614	0.804159326	0.728359196
Allantoate	0.975984814	0.000125815	0.30210353	0.992812139	0.011134595	0.728359196
Cholesterol sulfate	0.456097021	0.176420963	0.311787101	0.966048614	0.399610021	0.732916971
N1-Methylnicotinamide	0.407112173	0.478395577	0.312686998	0.966048614	0.651353978	0.732916971
Carnitine	0.816825139	0.010679274	0.316486874	0.966048614	0.092847916	0.732916971
UDP	0.903770069	0.011015854	0.325006504	0.966048614	0.092847916	0.73778342
GABA	0.920510042	0.635432325	0.329494403	0.966048614	0.786514136	0.73778342
Phosphogluconate	0.884839731	0.093216424	0.331164149	0.966048614	0.291754306	0.73778342
Shikimate	0.441078527	0.737734296	0.342518045	0.966048614	0.870526469	0.740716551
Thiourea	0.486376366	0.098899765	0.344811276	0.966048614	0.291754306	0.740716551
Inosine	0.746428538	0.203178522	0.353662707	0.966048614	0.413363199	0.740716551
Acetoacetate	0.299722606	0.281708683	0.36253634	0.966048614	0.479446509	0.740716551
Gluconate	0.571258162	0.970770743	0.363071424	0.966048614	0.97632581	0.740716551
Nicotinamide Riboside	0.407318031	0.108114327	0.363675682	0.966048614	0.303749776	0.740716551
N-acetyl-L-tyrosine	0.048727394	0.506345173	0.364596896	0.834424378	0.673857862	0.740716551
UDP-N-Acetylamino Sugars	0.401641518	0.758413	0.367999712	0.966048614	0.877379745	0.740716551
Hypoxanthine	0.401872644	0.371105997	0.374196512	0.966048614	0.566256565	0.740716551
Bisphosphoglycerates	0.539073456	0.097290715	0.374566892	0.966048614	0.291754306	0.740716551
Hydroxyhexadecenoylcarnitine	0.666590738	0.844588534	0.378892269	0.966048614	0.888920341	0.740944882
alpha-ketoglutarate	0.600683187	0.324102929	0.385133955	0.966048614	0.534905032	0.744874462
4-Guanidinobutanoic Acid	0.696000488	0.294471414	0.395693534	0.966048614	0.496394669	0.756978936
Homocysteic acid	0.761874471	0.95639048	0.403964442	0.966048614	0.972879971	0.764491847
Cytidine	0.534785159	0.341642912	0.419031193	0.966048614	0.539917816	0.780397689
Hydroxybutrylcarnitine	0.867022537	0.047038354	0.423283547	0.966048614	0.198911704	0.780397689
5:1-Carnitine	0.169930603	0.363183608	0.425671467	0.911445959	0.558986944	0.780397689
Imidazoleacetic Acid	0.745794162	0.848743151	0.433210054	0.966048614	0.888920341	0.786030614
Methionine	0.529854723	0.658774589	0.460441826	0.966048614	0.804159326	0.815316099
Phosphoserine	0.44321793	0.170410694	0.463680391	0.966048614	0.396877537	0.815316099
4-pyridoxic acid/EpinephrineNeg	0.562911475	0.942600813	0.468469261	0.966048614	0.964395051	0.815316099
Hydroxyhexanoylcarnitine	0.846571972	0.076540103	0.470899627	0.966048614	0.264817981	0.815316099
Indole-3-Carboxylic Acid	0.849987082	0.007494674	0.474885267	0.966048614	0.073697628	0.815316099
NADH	0.699443101	0.104432826	0.479004641	0.966048614	0.298138876	0.815316099
LPC 20:0	0.453787155	0.780693954	0.481777695	0.966048614	0.881190624	0.815316099
LPC 18:2	0.254145775	0.33918741	0.489458346	0.966048614	0.539917816	0.820425418
LPC 22:6	0.251028513	0.242447777	0.505233735	0.966048614	0.455595546	0.835526258
Lactate	0.655659123	0.018274408	0.507961986	0.966048614	0.121591139	0.835526258
Fumarate	0.144877855	0.067422287	0.513308798	0.850847701	0.253909464	0.836503227
Adenosine	0.71926698	0.455373569	0.524204512	0.966048614	0.648585969	0.839069634
Ethanolamine	0.890300748	0.258799539	0.524418521	0.966048614	0.460721109	0.839069634
NAD+	0.823867744	0.539681679	0.543472748	0.966048614	0.707582645	0.861304747
Glutamate	0.226459112	0.603560711	0.552878459	0.966048614	0.771047217	0.861304747
ATP	0.582611389	0.244528683	0.562670554	0.966048614	0.455595546	0.861304747
Uracil	0.835816996	0.144312673	0.562728581	0.966048614	0.370193378	0.861304747
Glycerophosphocholine	0.530468227	0.259586627	0.562784352	0.966048614	0.460721109	0.861304747
Nicotinic Acid	0.944239746	0.695945095	0.575105789	0.971688575	0.837974706	0.867245915
Methyl-Histidines	0.203420486	0.000478643	0.576521432	0.966048614	0.014119977	0.867245915
Monosaccharide	0.877419867	0.469146047	0.582703519	0.966048614	0.648585969	0.869117114
N-Acetyl-L-Glutamine	0.025199457	0.472421992	0.591720806	0.834424378	0.648585969	0.8751501
Sorbitol/Mannitol	0.133749527	0.071553736	0.603407623	0.848122095	0.263192213	0.875784517
Tyrosine	0.113710141	0.258286099	0.606901736	0.834424378	0.460721109	0.875784517
Allantoin	0.359094273	0.970809845	0.611460646	0.966048614	0.97632581	0.875784517
Cortisol	0.101545123	0.007155624	0.612053952	0.834424378	0.073697628	0.875784517
Nicotinamide	0.817430485	0.783359136	0.622645568	0.966048614	0.881190624	0.876081377
dCMP	0.437376909	0.468837415	0.629854486	0.966048614	0.648585969	0.876081377
Phosphocreatine	0.910771367	0.032297998	0.633024349	0.966048614	0.178648303	0.876081377
dAMP	0.910968155	0.432273031	0.633902591	0.966048614	0.637602721	0.876081377
7:0-Carnitine	0.528579636	0.326382731	0.637150093	0.966048614	0.534905032	0.876081377
Hydroxydecenoylcarnitine	0.613704986	0.458094394	0.659720474	0.966048614	0.648585969	0.896779745
Glutamine	0.702017165	0.4125873	0.67196971	0.966048614	0.613680269	0.896779745
LPC 17:0	0.061845074	0.033849721	0.67459382	0.834424378	0.180787215	0.896779745
Propionylcarnitine	0.505074698	0.706856259	0.678172315	0.966048614	0.845361878	0.896779745
CMP	0.425661515	0.072930675	0.683525803	0.966048614	0.263192213	0.896779745
Uric acid	0.479730545	0.779407663	0.686273756	0.966048614	0.881190624	0.896779745
UMP	0.062575774	0.937921525	0.695420605	0.834424378	0.964395051	0.896779745
Phenylalanine	0.573355856	0.605511657	0.697686162	0.966048614	0.771047217	0.896779745
Alanine	0.538246486	0.077799633	0.698061506	0.966048614	0.264817981	0.896779745
Inositols	0.117856551	0.132690073	0.713720211	0.834424378	0.345384455	0.898899816
GDP	0.834997829	0.262897356	0.717766302	0.966048614	0.460721109	0.898899816
NADP+	0.984851922	0.098231643	0.719670304	0.994680627	0.291754306	0.898899816
Methyladenosine	0.428506649	0.357370618	0.72014133	0.966048614	0.554864906	0.898899816
CoA	0.783384645	0.113544276	0.727216412	0.966048614	0.309189797	0.901338651
NADPH	0.635822214	0.202920789	0.749823817	0.966048614	0.413363199	0.905120599
Guanosine	0.865112603	0.214586406	0.754683093	0.966048614	0.422019932	0.905120599
Uridine	0.810345207	0.093305727	0.755922881	0.966048614	0.291754306	0.905120599
Arginosuccinate	0.116684676	0.843094108	0.761886757	0.834424378	0.888920341	0.905120599
Adenine	0.617559972	0.166468005	0.76263167	0.966048614	0.392864492	0.905120599
Hexose-6-Phosphates	0.676940225	0.187086223	0.763085306	0.966048614	0.399610021	0.905120599
Arginine	0.216026832	0.213156153	0.766266871	0.966048614	0.422019932	0.905120599
Glycine	0.832109519	0.631606145	0.804017559	0.966048614	0.786514136	0.936570805
Aspartate	0.49365128	0.019234756	0.807827482	0.966048614	0.121591139	0.936570805
Hexanoylglycine	0.453543933	0.612753903	0.81021247	0.966048614	0.774696006	0.936570805
Valerylcarnitine	0.683522603	0.056084816	0.814178029	0.966048614	0.225613919	0.936570805
Riboflavin	0.497426407	0.436601699	0.821363369	0.966048614	0.638665295	0.938700993
Serine	0.327612671	0.001431758	0.831784411	0.966048614	0.031677645	0.941873035
LPC 18:0	0.131701769	0.160670483	0.835094641	0.848122095	0.389570898	0.941873035
dTMP	0.149018524	0.6227845	0.840193559	0.850847701	0.781793308	0.941873035
Malate	0.584749549	0.037294093	0.854692497	0.966048614	0.180787215	0.951511887
3-indolepropionate	0.058403289	0.086041159	0.859604489	0.834424378	0.282023799	0.951511887
Sedoheptulose Phosphates	0.737943717	0.78659954	0.889872249	0.966048614	0.881190624	0.967619028
Hydroxyhexadecanoylcarnitine	0.185118462	0.393155691	0.890106708	0.963704933	0.589733537	0.967619028
Choline	0.654888814	0.469037315	0.890649332	0.966048614	0.648585969	0.967619028
ADP	0.781437588	0.185924467	0.899816314	0.966048614	0.399610021	0.971580805
Histidine	0.655425845	0.588341506	0.91141155	0.966048614	0.760120047	0.9781002
LPC 16:1	0.092343916	0.147122692	0.94164094	0.834424378	0.372010236	0.999935078
Betaine Aldehyde	0.695320075	0.228338629	0.955363675	0.966048614	0.439303666	0.999935078
2-hydroxyglutarate	0.914729901	0.083346313	0.965291891	0.966048614	0.278345236	0.999935078
Acetylglycine/Guanidineacetate	0.456304558	0.153659622	0.966627737	0.966048614	0.377746571	0.999935078
Lipoamide	0.566967797	0.503908417	0.973272814	0.966048614	0.673857862	0.999935078
FMN	0.96542368	0.040855868	0.979705169	0.987745615	0.180787215	0.999935078
N2-acetyllysine	0.067066726	0.18738775	0.979821274	0.834424378	0.399610021	0.999935078
Tryptophan	0.485332694	0.504306472	0.979965413	0.966048614	0.673857862	0.999935078
Malonyl-CoA	0.808106495	0.110799253	0.988832735	0.966048614	0.306429185	0.999935078
N-Acetylaspartate	0.0364066	0.039735733	0.990342879	0.834424378	0.180787215	0.999935078
Thiamine	0.100171953	0.546369902	0.997250225	0.834424378	0.711084358	0.999935078
Succinate	0.916725163	0.151469328	0.999935078	0.966048614	0.377606635	0.999935078
Hippurate	0.039434027	0.117949084	NA	0.834424378	0.316317998	NA
