## Supplementary material for "CRY1-CBS binding regulates circadian clock function and metabolism": File S6

	Total	Expected	Hits	Raw p	Impact
Lysine biosynthesis	2	0.31304	2	0.023341	0
Lysine degradation	3	0.46957	2	0.063413	0
Cysteine and methionine metabolism	7	1.0957	3	0.07578	0.3848
Ascorbate and aldarate metabolism	1	0.15652	1	0.15652	0
Biotin metabolism	1	0.15652	1	0.15652	0
Pantothenate and CoA biosynthesis	5	0.78261	2	0.17373	0
Arginine and proline metabolism	17	2.6609	4	0.26006	0.22178
Pentose and glucuronate interconversions	2	0.31304	1	0.2897	0.2
Valine, leucine and isoleucine biosynthesis	2	0.31304	1	0.2897	0.33333
Glycerophospholipid metabolism	7	1.0957	2	0.30083	0.04444
Galactose metabolism	4	0.62609	1	0.49882	0
Valine, leucine and isoleucine degradation	4	0.62609	1	0.49882	0
Tryptophan metabolism	4	0.62609	1	0.49882	0
Propanoate metabolism	4	0.62609	1	0.49882	0
Aminoacyl-tRNA biosynthesis	18	2.8174	3	0.56596	0
Glutathione metabolism	5	0.78261	1	0.58009	0
Amino sugar and nucleotide sugar metabolism	5	0.78261	1	0.58009	0.03306
Starch and sucrose metabolism	5	0.78261	1	0.58009	0.13815
Nitrogen metabolism	6	0.93913	1	0.6488	0
beta-Alanine metabolism	6	0.93913	1	0.6488	0.44444
Glycine, serine and threonine metabolism	12	1.8783	1	0.8844	0
Pyrimidine metabolism	14	2.1913	1	0.92144	0
Purine metabolism	16	2.5043	1	0.94706	0
